# Stable inheritance of the *Streptomyces* linear plasmid SCP1 by dual ParAB*S* partition systems

**DOI:** 10.64898/2025.12.10.693275

**Authors:** Leah McPhillips, Govind Chandra, Thomas C. McLean, Ngat T. Tran, Tung B. K. Le

## Abstract

Low-copy-number plasmids often rely on dedicated maintenance mechanisms, such as partitioning systems, to ensure stable inheritance across generations. These partition systems actively segregate sister plasmid copies during cell division and are classified by the NTPase types they encode. While the distribution and organization of partition system types are well characterized in *Enterobacteriaceae* plasmids, their functions and diversity across broader bacterial taxa remain poorly understood. Here, we analyze a large and diverse plasmid database to examine the distribution of partition system types and find that plasmids encoding multiple partition systems are more common than previously recognized. Notably, many plasmids encode multiple partition systems of the same type, an organization that has not been previously investigated. To further investigate, we employ the *Streptomyces* linear plasmid SCP1, which encodes two type I ATP- and CTP-dependent *parABS* partition systems, as a model. Sequence analysis shows that both SCP1-encoded ParBs harbor less conserved CTPase domains than their chromosomal counterparts, suggesting they might diverge from canonical ParB functions. However, using chromatin immunoprecipitation with deep sequencing, biochemical assays, and targeted mutagenesis, we demonstrate that both proteins are *bona fide* ParB CTPase proteins: they recognize distinct *parS* sites on SCP1, bind and hydrolyze CTP, and slide to accumulate on DNA. Despite both systems being functional, only *parABS1*, but not *parABS2*, is crucial for SCP1 maintenance under standard laboratory conditions. Altogether, these findings provide the first functional characterization of dual ParB-CTPase partition systems coexisting on a single plasmid, advancing our understanding of plasmid maintenance in *Streptomyces,* and reveal new aspects of the diversity and distribution of plasmid partition systems in bacteria.
