## Supplementary Tables for "Stable inheritance of the *Streptomyces* linear plasmid SCP1 by dual ParAB*S* partition systems"

### Sheet: Table S1
Supplementary Table S1. Plasmids and cosmids used or constructed in this study
Plasmids	Description	Source
pET21b	Plasmid for overexpression of protein with a C-terminal His6 tag, target gene is under the control of an IPTG-inducible T7 RNAP-dependent promoter (CarbenicillinR)	Novagen
pIJ773	Plasmid template for the amplification of the oriT-containing apramycin resistance cassette for ReDirect P1-FRT-oriT-aac(3)IV-FRT-P2 (ApramycinR) (CarbenicillinR)	Gust et al. 2003
pSS88	Plasmid for the expression of a target gene with a C-terminal mcherry tag under the control of the ermE* promoter (HygromycinR)	Gift from Susan Schlimpert
pIJ10257	Plasmid for the expression of a target gene under the control of the ermE* promoter (HygromycinR)	Hong et al. 2000
pSS112	Plasmid template for the amplification of the oriT-ypet-containing apramycin resistance cassette for ReDirect P1-FRT-oriT-ypet-aac(3)IV-FRT-P2 (ApramycinR) (CarbenicillinR)	Gift from Susan Schlimpert
pKS3	Plasmid template for the amplification of the 3xFLAG tag (HygromycinR)	Stratton et al. 2022
pLMP001	pET21b::ParB1 (WT)-His6 (CarbenicillinR)	This study
pLMP033	pET21b::ParB1 (N54A)-His6 (CarbenicillinR)	This study
pLMP034	pET21b::ParB1 (R56A)-His6 (CarbenicillinR)	This study
pLMP024	pET21b::ParB1 (G108A)-His6 (CarbenicillinR)	This study
pLMP025	pET21b::ParB1 (S109A)-His6 (CarbenicillinR)	This study
pLMP026	pET21b::ParB1 (S110A)-His6 (CarbenicillinR)	This study
pLMP031	pET21b::ParB1 (R111A)-His6 CarbenicillinR	This study
pLMP027	pET21b::ScParB (WT)-His6 CarbenicillinR	This study
pLMP002	pET21b::ParB2 (WT)-His6 CarbenicillinR	This study
pLMP036	pET21b::ParB2 (N55A)-His6 CarbenicillinR	This study
pLMP037	pET21b::ParB2 (R57A)-His6 CarbenicillinR	This study
pLMP028	pET21b::ParB2 (G109A)-His6 CarbenicillinR	This study
pLMP029	pET21b::ParB2 (H110A)-His6 CarbenicillinR	This study
pLMP030	pET21b::ParB2 (R111A)-His6 CarbenicillinR	This study
pLMP035	pET21b::ParB2 (R112A)-His6 CarbenicillinR	This study
pLMP070	pSS112-based vector harbouring an oriT-3xFLAG-containing apramycin resistance casette (ApramycinR) (CarbenicillinR)	This study
pLMP098	pIJ10257::parB1 (no internal parS1 site) (HygromycinR)	This study
pLMP099	pIJ10257::parB2 (no internal parS2 site) (HygromycinR)	This study
pLMP100	pSS88::parB1 (no internal parS1 site)-[Gly4Ser]x2-mcherry (HygromycinR)	This study
pLMP101	pSS88::parB2 (no internal parS2 site)-[Gly4Ser]x2-mcherry (HygromycinR)	This study
C17	Cosmid, for the generation of ∆SCP1.94 on SCP1 in S. coelicolor A3(2) (CarbenicillinR) (KanamycinR)	Redenbach et al. 1998
C32	Cosmid, for the generation of ∆parB1 and parB1::parB1-3xFLAG on SCP1 in S. coelicolor A3(2) (CarbenicillinR) (KanamycinR)	Redenbach et al. 1998
C35	Cosmid, for the generation of ∆parB2 and parB2::parB2-3xFLAG on SCP1 in S. coelicolor A3(2) (CarbenicillinR) (KanamycinR)	Redenbach et al. 1998
pLMP017	C32 cosmid in which parB1 has been replaced with the oriT-containing apramycin cassette (ApramycinR) (CarbenicillinR) (KanamycinR)	This study
pLMP019	C35 cosmid in which the parB2 gene has been replaced with the oriT-containing apramycin cassette (ApramycinR) (CarbenicillinR) (KanamycinR)	This study
pLMP081	C32 cosmid in which the oriT-3xFLAG-containing apramycin cassette has been inserted in-frame at the 3' end of parB1 (C32 parB1::parB1-3xFLAG) (ApramycinR) (CarbenicillinR) (KanamycinR)	This study
pLMP085	C35 cosmid in which the oriT-3xFLAG-containing apramycin cassette has been inserted in-frame at the 3' end of parB2 (C32 parB2::parB2-3xFLAG) (ApramycinR) (CarbenicillinR) (KanamycinR)	This study
pLMP142	C17 cosmid in which the SCP1.94 gene has been replaced with the oriT-containing apramycin cassette (ApramycinR) (CarbenicillinR) (KanamycinR)	This study
References:
Gust, B., Challis, G.L., Fowler, K. et al. (2003) PCR-targeted Streptomyces gene replacement identifies a protein domain needed for biosynthesis of the sesquiterpene soil odor geosmin. Proc. Natl. Acad. Sci. U.S.A., 100, 1541-1546. 10.1073/pnas.0337542100.
Hong, H.J., Hutchings, M.I., Hill, L.M. et al. (2005) The role of the novel Fem protein VanK in vancomycin resistance in Streptomyces coelicolor. J. Biol. Chem., 280, 13055-13061. 10.1074/jbc.M413801200.
Stratton, K.J., Bush, M.J., Chandra, G. et al. (2022) Genome-wide identification of the LexA-mediated DNA damage response in Streptomyces venezuelae. J. Bacteriol., 204, e0010822. 10.1128/jb.00108-22.
Redenbach, M., Ikeda, K., Yamasaki, M. et al. (1998) Cloning and physical mapping of the EcoRI fragments of the giant linear plasmid SCP1. J. Bacteriol., 180, 2796-2799. 10.1128/jb.180.10.2796-2799.1998.

### Sheet: Table S2
Supplementary Table S2. Strains used or generated in this study
Strains	Description	Source
E. coli DH5α	E. coli host for DNA cloning, propagation of plasmid and plasmid maintenance	Le lab collection
E. coli Rosetta (BL21 DE3)/pLysS	E. coli host for protein overexpression from an IPTG-inducible T7 RNAP-dependent promoter	Merck
E. coli ET12567/pUZ8002	Methylation-deficient E. coli host for intergeneric conjugation into Streptomyces species, which encode a methyl-specific restriction digestion system	MacNeil et al. 1992
E. coli BW25513/pIJ790	E. coli host for λ RED mediated recombination for targeted mutagenesis of Supercos1-derived cosmids	Datsenko et al. 2000, Gust et al. 2003, Gust et al. 2004
S. coelicolor A3(2)	Wild-type Streptomyces coelicolor A3(2) (SCP1+ SCP2+)	Le lab stock
LMPS001	E. coli DH5α strain harboring pLMP001 (pET21b::ParB1 (WT)-His6)	This study
LMPS002	E. coli DH5α strain harboring pLMP002 (pET21b::ParB2 (WT)-His6)	This study
LMPS037	E. coli DH5α strain harboring cosmid C32	This study
LMPS038	E. coli DH5α strain harboring cosmid C35	This study
LMPS040	E. coli DH5α strain harboring pLMP024 (pET21b::ParB1 (G108A)-His6)	This study
LMPS041	E. coli DH5α strain harboring pLMP025 (pET21b::ParB1 (S109A)-His6)	This study
LMPS042	E. coli DH5α strain harboring pLMP026 (pET21b::ParB1 (S110A)-His6)	This study
LMPS043	E. coli DH5α strain harboring pLMP027 (pET21b::ScParB (WT)-His6)	This study
LMPS044	E. coli BW25513/pIJ790 strain harbouring the SCP1 cosmid C32 for recombineering using the ReDirect method.	This study
LMPS045	E. coli BW25513/pIJ790 strain harbouring the SCP1 cosmid C35 for recombineering using the ReDirect method.	This study
LMPS046	E. coli DH5α strain harboring pLMP028 (pET21b::ParB2 (G109A)-His6)	This study
LMPS047	E. coli DH5α strain harboring pLMP029 (pET21b::ParB2 (H110A)-His6)	This study
LMPS048	E. coli DH5α strain harboring pLMP030 (pET21b::ParB2 (S111A)-His6)	This study
LMPS353	E. coli DH5α strain harboring pLMP017 (C32 ∆parB1::apr)	This study
LMPS352	E. coli DH5α strain harboring pLMP019 (C32 ∆parB2::apr)	This study
LMPS055	S. coelicolor A3(2) ∆parB1::apr	This study
LMPS058	S. coelicolor A3(2) ∆parB2::apr	This study
LMPS062	E. coli DH5α strain harboring pLMP031 (pET21b::ParB1 (R111A)-His6)	This study
LMPS064	E. coli DH5α strain harboring pLMP033 (pET21b::ParB1 (N54A)-His6)	This study
LMPS065	E. coli DH5α strain harboring pLMP034 (pET21b::ParB1 (R56A)-His6)	This study
LMPS066	E. coli DH5α strain harboring pLMP035 (pET21b::ParB2 (R112A)-His6)	This study
LMPS067	E. coli DH5α strain harboring pLMP036 (pET21b::ParB2 (N55A)-His6)	This study
LMPS068	E. coli DH5α strain harboring pLMP037 (pET21b::ParB2 (R57A)-His6)	This study
LMPS353	E. coli DH5α strain harboring cosmid C17	This study
LMPS213	E. coli BW25513/pIJ790 strain harboring the SCP1 cosmid C32 for recombineering using the ReDirect method.	This study
LMPS354	E. coli DH5α strain harboring pLMP081 (C32 parB1::parB1-3XFLAG)	This study
LMPS355	E. coli DH5α strain harboring pLMP082 (C35 parB2::parB2-3xFLAG)	This study
LMPS269	S. coelicolor A3(2) parB2::parB2-3xFLAG	This study
LMPS272	S. coelicolor A3(2) parB1::parB1-3xFLAG	This study
LMPS356	E. coli DH5α strain harboring pLMP98 (pSS88::parB1 (no internal parS1 site)	This study
LMPS357	E. coli DH5α strain harboring pLMP99 (pSS88::parB2 (no internal parS2 site)	This study
LMPS316	S. coelicolor A3(2) ∆parB1::apr ΦBT1 ermE*p parB1 (internal parS1 site removed)	This study
LMPS319	S. coelicolor A3(2) ∆parB2::apr ΦBT1 ermE*p parB2 (internal parS2 site removed)	This study
LMPS360	E. coli DH5α strain harboring pLMP142 (C17 ∆SCP1.94::apr)	This study
LMPS347	S. coelicolor A3(2) ∆SCP1.94::apr	This study
References:
MacNeil, D.J., Gewain, K.M., Ruby, C.L. et al. (1992) Analysis of Streptomyces avermitilis genes required for avermectin biosynthesis utilizing a novel integration vector. Gene, 111, 61-68. 10.1016/0378-1119(92)90603-M.
Datsenko, K.A. and Wanner, B.L. (2000) One-step inactivation of chromosomal genes in Escherichia coli K-12 using PCR products. Proc. Natl. Acad. Sci. U.S.A., 97, 6640-6645. 10.1073/pnas.120163297.
Gust, B., Challis, G.L., Fowler, K. et al. (2003) PCR-targeted Streptomyces gene replacement identifies a protein domain needed for biosynthesis of the sesquiterpene soil odor geosmin. Proc. Natl. Acad. Sci. U.S.A., 100, 1541-1546. 10.1073/pnas.0337542100.
Gust, B., Chandra, G., Jakimowicz, D. et al. (2004) Lambda red-mediated genetic manipulation of antibiotic-producing Streptomyces. Adv. Appl. Microbiol., 54, 107-128. 10.1016/s0065-2164(04)54004-2.

### Sheet: Table S3
Supplementary Table 4. Oligonucleotides used in this study
parS1 site: attacggcgtaat (identified by ChIP-seq in this study)
parS2 site: attatcacggcgtgataat (identified by ChIP-seq in this study)
ScparS site: gtttcacgtgaaac (identified and confirmed in Gal-Mor et al. 1998, Jakimowicz et al. 2002, and Kim et al. 2000)
Oligonucleotides	Sequence	Description	Source
M13F-biotin	5'biotin-cgccagggttttcccagtcacgac	5' biotinylated oligonucleotide pair for the biotinylation at both ends of the 190-bp double-stranded DNA for BLI experiments	Lab stock
M13R-biotin	5'biotin-aggaaacagctatgaccat
LMP001_F	5'biotin-tcggggatggtgtttcgcgtttcacgtgaaacaaccccagcgtaccgggc	50 bp DNA encoding the S. coelicolor chromosomal parS site (underlined). Forward oligonucleotide is 5' biotinylated	This study
LMP001_R	gcccggtacgctggggttgtttcacgtgaaacgcgaaacaccatccccga
SCP1parS1Fbiotin	5'biotin-cttcggacgcggcaccctctattacggcgtaatggccgtctgcctcatcc	50 bp DNA encoding the SCP1 parS1 site (underlined). Forward oligonucleotide is 5' biotinylated	This study
SCP1parS1R	ggatgaggcagacggccattacggcgtaatagagggtgccgcgtccgaag
SCP1parS2Fbiotin	5'biotin-agcaggccccgccgattatcacggcgtgataatcccggagacgtccgctg	50 bp DNA encoding the SCP1 parS2 site (underlined). Forward oligonucleotide is 5' biotinylated	This study
SCP1parS2R	cagcggacgtctccgggattatcacgccgtgataatcggcggggcctgct
scrambledF50biotin	5'biotin-ggccctgggtattccctccgggactcgaaggacgaacgacgctcgcacat	50 bp DNA encoding a scrambled chromosomal parS site. Forward oligonucleotide is 5' biotinylated	This study
scrambledR50	atgtgcgagcgtcgttcgtccttcgagtcccggagggaatacccagggcc
LMP037_F	aggcagacggccattacggcgtaatagagggtgccgcgtc	40 bp oligonucleotides to anneal to create a 40-bp DNA duplex encoding the parS1 site (underlined) for DSF and NTPase assays	This study
LMP037_R	gacgcggcaccctctattacgccgtaatggccgtctgcct
LMP038_F	gccccgccgattatcacggcgtgataatcccggagacgtc	40-bp oligonucleotides to anneal to create a 40-bp DNA duplex encoding the parS2 site (underlined) for DSF and NTPase assays	This study
LMP038_R	acgtctccgggattatcacgccgtgataatcggcggggcc
LMP039_F	tgggtattccctccgggactcgaaggacgaacgacgctcg	40-bp oligonucleotides to anneal to create a 40-bp DNA duplex encoding a scrambled chromosomal parS site for DSF and NTPase assays	This study
LMP039_R	gagcgtcgttcgtccttcgagtcccggagggaataccca
LMP069_F	ggccatcggtatgcgcgcgctggccagggagatcgcatgattccggggatccgtcgacc	Oligonucleotide pair to replace the parB1 (SCP1.139) gene with an oriT-containing apramycin resistance casette using the ReDirect method	This study
LMP069_R	cgcggccgggccgaaccactgctgtcgtcgaccgagtcatgtaggctggagctgcttc
LMP070_F	ggaagccatgcggcaggtagcgaggggagccacccggtgattccggggatccgtcgacc	Oligonucleotide pair to replace the parB2 (SCP1.222) gene with an oriT-containing apramycin resistance casette using the ReDirect method	This study
LMP070_R	atgagggcgcgtggggccgtgtgggatgcagcgcggctatgtaggctggagctgcttc
LMP072_F	tccctggacaactggaagt	To confirm the deletion of parB2 (SCP1.222) by PCR	This study
LMP072_R	cgtgtagactttccttggtgtatc
LMP073_F	gaccgcaaggaacagaaaga	To confirm the deletion of parB1 (SCP1.139) by PCR	This study
LMP073_R	agttaccgtgagctgcattt
LMP146_F	gacgacaagtgaggtacaagtaaagcggccg	To linearize the pSS112 vector by around-the-circle PCR to remove the ypet gene and and create overhangs for insertion of the 3xFLAG tag by Gibson assembly	This study
LMP146_R	gtccttgtagtcactaccgccaccgcccc
LMP147_F	gtggcggtagtgactacaaggaccacgacggcgac	To amplify a 3xFLAG tag from the pKS3 vector for insertion into the PCR-linearized pSS112 via Gibson assembly	This study
LMP147_R	ctttacttgtacctcacttgtcgtcatcgtccttgtagtcgatgt
LMP167_F	ctgagtgacctcgccctgagagctcccgcatcagccgaggactacaaggaccacgacgg	Oligonucleotide pair to insert an oriT-3xFLAG-containing apramycin resistance casette at the 3' end of the parB1 gene (SCP1.139) using the ReDirect method	This study
LMP167_R	ccacgcggccgggccgaaccactgctgtcgtcgaccgagattccggggatccgtcgacc
LMP169_F	gaggcgtacaaggccctgctggtcgagttgggagccaaggactacaaggaccacgacgg	Oligonucleotide pair to insert an oriT-3xFLAG-containing apramycin resistance casette at the 3' end of the parB2 gene (SCP1.222) using the ReDirect method	This study
LMP169_R	cggatgagggcgcgtggggccgtgtgggatgcagcgcggattccggggatccgtcgacc
LMP173_F	cgacgacccagcggcaaggtagct	To confirm the insertion of the oriT-3xFLAG-containing apramycin resistance casette at the 3' end of the parB1 gene (SCP1.139) by PCR	This study
LMP173_R	gaatgcaagagccttccaccactcccctgc
LMP174_F	cgctgaccaggccaccgcttt	To confirm the insertion of the oriT-3xFLAG-containing apramycin resistance casette 3' end of the parB2 gene (SCP1.222) by PCR	This study
LMP174_R	tgaccgggtcggggcgcc
TLP_3457	atgagcaaggcggatcagttgggcgc	Amplification the first half of parB1 (SCP1.139) to remove the internal parS1 site but maintain the amino acid sequence for Gibson assembly into pSS88 with the PCR product of TLP_3457 and TLP_3458	This study
TLP_3458	gatgaccccatagtggccgtctgcctcatccgctcccccacgttcttc
TLP_3459	cactatggggtcatcgagggtgccgcgtccgaaggcgcgccgctggg	Amplification of the second half parB1 (SCP1.139) to remove the internal parS1 site but maintain the amino acid sequence for Gibson assembly into pSS88 with the PCR product of TLP_3459 and TLP_3460	This study
TLP_3460	tcactcggctgatgcgggagctctcagggcg
TLP_3461	atgagcaaggccgacaccctgggatcgg	Amplification of the first half of parB2 (SCP1.222) to remove the internal parS2 site but maintain the amino acid sequence for Gibson assembly into pSS88 with the PCR product of TLP_3463 and TLP_3364	This study
TLP_3462	tatgatgaccccatggtagtcggcggggcctgctgagcgctcgacgacc
TLP_3463	gactaccatggggtcatcataccggagacgtccgctgaccaggccac	Amplification of the second half of parB2 (SCP1.222) to remove the internal parS2 site but maintain the amino acid sequence for Gibson assembly into pSS88 with the PCR product of TLP_3461 and TLP_3362	This study
TLP_3464	ctacttggctcccaactcgaccagcagggccttg
LMP_175F	GTCTAGAACAGGAGGCCCCATATGatgagcaaggccgacaccct	Amplification of parB2 (no internal parS2 site) from pLMP101 to incorporate a stop codon and for Gibson assembly into pIJ10257.	This study
LMP_175R	TCATGAGAACCTAggatccaagcttctacttggctcccaactcgaccagcag
LMP_176F	GTCTAGAACAGGAGGCCCCAatgagcaaggcggatcagttgggc	Amplification of parB1 (no internal parS1 site) from pLMP100 to incorporate a stop codon and for Gibson assembly into pIJ10257.	This study
LMP_176R	TCATGAGAACCTAggatccatcactcggctgatgcgggagc
LMP183_F	ggtggtggtggttccggcggcggcggctccatggtctccaagggcgaggagg	To linearize pSS88 to subsequently insert parB1 (no internal parS1 site) connected to mcherry via a [Gly4Ser]x2 linker into pSS88 by Gibson assembly	This study
LMP183_R	aactgatccgccttgctcattggggcctcctgttctagacgatcc
LMP184_F	gtctagaacaggaggccccaatgagcaaggcggatcagttgggc	To amplify parB1 (no internal parS1 site) and insert a [Gly4Ser]x2 linker for Gibson assembly into pSS88 (using the LMP_183F and LMP_183R fragment)	This study
LMP184_R	tcctcgcccttggagaccatggagccgccgccgccggaaccaccaccaccctcggctgatgcgggagctc
LMP185_F	gttccggcggcggcggctccatggtctccaagggcgaggagg	To linearize pSS88 to subsequently insert parB2 (no internal parS2 site) connected to mcherry via a [Gly4Ser]x2 linker into pSS88 by Gibson assembly	This study
LMP185_R	agggtgtcggccttgctcatgggcctcctgttctagacgatcctacca
LMP186_F	tcgtctagaacaggaggcccatgagcaaggccgacaccctgg	To amplify parB2 (no internal parS2 site) and insert a [Gly4Ser]x2 linker for Gibson assembly into pSS88 (using the LMP_185F and LMP_185R fragment)	This study
LMP186_R	tcctcgcccttggagaccatggagccgccgccgccggaaccaccaccacccttggctcccaactcgacca
LMP234_F	tgcgcgcaccccaccagcactacgagggacgaacacgtgATTCCGGGGATCCGTCGACC	Oligonucleotide pair to replace the SCP1.94 gene with an oriT-containing apramycin resistance casette using the ReDirect method	This study
LMP234_R	ggctgttaaggcgcggggacgacgggcagggccgggtcaTGTAGGCTGGAGCTGCTTC
LMP236_F	gctgccgcggcagcgtgg	To confirm the deletion of the SCP1.94 gene by PCR	This study
LMP236_R	ggcaggccgagcgggctc
LMP263_F	5'biotin-ctgggtattccctcaattatcacggcgtgataataacgaacgacgctcgc	50-bp DNA encoding a truncated SCP1 parS2 site (underlined) with 1 bp removed from either end of the inverted repeat. Forward oligonucleotide is 5' biotinylated	This study
LMP263_R	gcgagcgtcgttcgttattatcacgccgtgataattgagggaatacccag
LMP264_F	5'biotin-ctgggtattccctcagttatcacggcgtgataagaacgaacgacgctcgc	50-bp DNA encoding a truncated SCP1 parS2 site (underlined) with 2 bp removed from either end of the inverted repeat. Forward oligonucleotide is 5' biotinylated	This study
LMP264_R	gcgagcgtcgttcgttcttatcacgccgtgataactgagggaatacccag
LMP265_F	5'biotin-ctgggtattccctcagctatcacggcgtgatacgaacgaacgacgctcgc	50-bp DNA encoding a truncated SCP1 parS2 site (underlined) with 3 bp removed from either end of the inverted repeat. Forward oligonucleotide is 5' biotinylated	This study
LMP265_R	gcgagcgtcgttcgttcgtatcacgccgtgatagctgagggaatacccag
LMP266_F	5'biotin-ctgggtattccctcagcgatcacggcgtgatgcgaacgaacgacgctcgc	50-bp DNA encoding a truncated SCP1 parS2 site (underlined) with 4 bp removed from either end of the inverted repeat. Forward oligonucleotide is 5' biotinylated	This study
LMP266_R	gcgagcgtcgttcgttcgcatcacgccgtgatcgctgagggaatacccag
References:
Gal-Mor, O., Borovok, I., Av-Gay, Y. et al. (1998) Gene organization in the trxA/B–oriC region of the Streptomyces coelicolor chromosome and comparison with other eubacteria. Gene, 217, 83-90. 10.1016/s0378-1119(98)00357-6.
Jakimowicz, D., Chater, K. and Zakrzewska-Czerwínska, J. (2002) The ParB protein of Streptomyces coelicolor A3(2) recognizes a cluster of parS sequences within the origin-proximal region of the linear chromosome. Mol. Microbiol., 45, 1365-1377. 10.1046/j.1365-2958.2002.03102.x.
Kim, H.J., Calcutt, M.J., Schmidt, F.J. et al. (2000) Partitioning of the linear chromosome during sporulation of Streptomyces coelicolor A3(2) involves an oriC-linked parAB locus. J. Bacteriol., 182, 1313-1320. 10.1128/jb.182.5.1313-1320.2000.

### Sheet: Table S4
Supplementary Table 5. dsDNA constructs used in this work.
parS1 site: attacggcgtaat (identified by ChIP-seq in this study)
parS2 site: attatcacggcgtgataat (identified by ChIP-seq in this study)
ScparS site: gtttcacgtgaaac (identified and confirmed in Gal-Mor et al. 1998, Jakimowicz et al. 2002, and Kim et al. 2000)
Fragment	Sequence	Description	Source
TLF1184	aactttaagaaggagatatacatatgtcgaaagctgaccagttaggcgcagggcgcttcgggggaggtactcgtccggtcagtgcgcgtcgccaggctgttgccgccgctactggtgtcccaaccgatggcgtagcacctcccacggaattgccaccaagccgtatctcccttaacccggataatccgcgtagcagccttggagacctgacggacttggcaggctctttgaaaactcacgggcaaaaacaagcgatcactgtaatgaatcgcgatgcctatatcgcagcgaaccccgaccgtgcagctgatctggagcacgacgcgacccacgttgtgattgatggctcttcacgcttggccgcggcccgtgaggccggattagcgacgttgaaagtca…	gBlock encoding the codon-optimized parB1 WT gene with overhangs for Gibson assembly into NdeI-HindIII-cut-NdeI-HindIII-cut-pET21b	This study
TLF1186	aactttaagaaggagatatacatatgtcaaaggccgacacattaggatcggcgccggcgttcggcgctgcgcgtggggtgcgtagctcgcgccgcaacctgattgatcaaactattgctggtgaggagtccaccacggccgcaatcacggaactgccggttacactgatctcggataaccctgataatccacgcaaccaccttcgtaatttggacgagacggtccaaagtgtacgcgaagttggtctgatcatccctattgcggttgcgactgtagatgcgtatctgcgcaaccgtagtgatcgtgcgggagaccttgatgacggagctcaatacattgtagtagacggccatcgtcgtctggaggccgcccgccgtgttggacttgccacaatccccg…	gBlock encoding the codon-optimized parB2 WT gene with overhangs for Gibson assembly into NdeI-HindIII-cut-pET21b	This study
LMPF_0001	aactttaagaaggagatatacatatgtcgaaagctgaccagttaggcgcagggcgcttcgggggaggtactcgtccggtcagtgcgcgtcgccaggctgttgccgccgctactggtgtcccaaccgatggcgtagcacctcccacggaattgccaccaagccgtatctcccttaacccggataatccgcgtagcagccttggagacctgacggacttggcaggctctttgaaaactcacgggcaaaaacaagcgatcactgtaatgaatcgcgatgcctatatcgcagcgaaccccgaccgtgcagctgatctggagcacgacgcgacccacgttgtgattgatgcgtcttcacgcttggccgcggcccgtgaggccggattagcgacgttgaaagtca…	gBlock encoding the codon-optimized parB1 (G108A) gene with overhangs for Gibson assembly into NdeI-HindIII-cut-pET21b	This study
LMP_F0002	aactttaagaaggagatatacatatgtcgaaagctgaccagttaggcgcagggcgcttcgggggaggtactcgtccggtcagtgcgcgtcgccaggctgttgccgccgctactggtgtcccaaccgatggcgtagcacctcccacggaattgccaccaagccgtatctcccttaacccggataatccgcgtagcagccttggagacctgacggacttggcaggctctttgaaaactcacgggcaaaaacaagcgatcactgtaatgaatcgcgatgcctatatcgcagcgaaccccgaccgtgcagctgatctggagcacgacgcgacccacgttgtgattgatggcgcgtcacgcttggccgcggcccgtgaggccggattagcgacgttgaaagtca…	gBlock encoding the codon-optimized parB1 (S109A) gene with overhangs for Gibson assembly into NdeI-HindIII-cut-pET21b	This study
LMP_F0003	aactttaagaaggagatatacatatgtcgaaagctgaccagttaggcgcagggcgcttcgggggaggtactcgtccggtcagtgcgcgtcgccaggctgttgccgccgctactggtgtcccaaccgatggcgtagcacctcccacggaattgccaccaagccgtatctcccttaacccggataatccgcgtagcagccttggagacctgacggacttggcaggctctttgaaaactcacgggcaaaaacaagcgatcactgtaatgaatcgcgatgcctatatcgcagcgaaccccgaccgtgcagctgatctggagcacgacgcgacccacgttgtgattgatggctctgcgcgcttggccgcggcccgtgaggccggattagcgacgttgaaagtca…	gBlock encoding the codon-optimized parB1 (S110A) gene with overhangs for Gibson assembly into NdeI-HindIII-cut-pET21b	This study
LMP_F0005	aactttaagaaggagatatacatatgtcgaaagctgaccagttaggcgcagggcgcttcgggggaggtactcgtccggtcagtgcgcgtcgccaggctgttgccgccgctactggtgtcccaaccgatggcgtagcacctcccacggaattgccaccaagccgtatctcccttaacccggataatccgcgtagcagccttggagacctgacggacttggcaggctctttgaaaactcacgggcaaaaacaagcgatcactgtaatgaatcgcgatgcctatatcgcagcgaaccccgaccgtgcagctgatctggagcacgacgcgacccacgttgtgattgatggctcttcagcgttggccgcggcccgtgaggccggattagcgacgttgaaagtca…	gBlock encoding the codon-optimized S. coelicolor A3(2) chromosomal parB WT gene with overhangs for Gibson assembly into NdeI-HindIII-cut-pET21b	This study
LMP_F0006	aactttaagaaggagatatacatatgtcaaaggccgacacattaggatcggcgccggcgttcggcgctgcgcgtggggtgcgtagctcgcgccgcaacctgattgatcaaactattgctggtgaggagtccaccacggccgcaatcacggaactgccggttacactgatctcggataaccctgataatccacgcaaccaccttcgtaatttggacgagacggtccaaagtgtacgcgaagttggtctgatcatccctattgcggttgcgactgtagatgcgtatctgcgcaaccgtagtgatcgtgcgggagaccttgatgacggagctcaatacattgtagtagacgcccatcgtcgtctggaggccgcccgccgtgttggacttgccacaatccccg…	gBlock encoding the codon-optimized parB2 (G109A) gene with overhangs for Gibson assembly into NdeI-HindIII-cut-pET21b	This study
LMP_F0007	aactttaagaaggagatatacatatgtcaaaggccgacacattaggatcggcgccggcgttcggcgctgcgcgtggggtgcgtagctcgcgccgcaacctgattgatcaaactattgctggtgaggagtccaccacggccgcaatcacggaactgccggttacactgatctcggataaccctgataatccacgcaaccaccttcgtaatttggacgagacggtccaaagtgtacgcgaagttggtctgatcatccctattgcggttgcgactgtagatgcgtatctgcgcaaccgtagtgatcgtgcgggagaccttgatgacggagctcaatacattgtagtagacggcgcccgtcgtctggaggccgcccgccgtgttggacttgccacaatccccg…	gBlock encoding the codon-optimized parB2 (H110A) gene with overhangs for Gibson assembly into NdeI-HindIII-cut-pET21b	This study
LMP_F0008	aactttaagaaggagatatacatatgtcaaaggccgacacattaggatcggcgccggcgttcggcgctgcgcgtggggtgcgtagctcgcgccgcaacctgattgatcaaactattgctggtgaggagtccaccacggccgcaatcacggaactgccggttacactgatctcggataaccctgataatccacgcaaccaccttcgtaatttggacgagacggtccaaagtgtacgcgaagttggtctgatcatccctattgcggttgcgactgtagatgcgtatctgcgcaaccgtagtgatcgtgcgggagaccttgatgacggagctcaatacattgtagtagacggccatgcccgtctggaggccgcccgccgtgttggacttgccacaatccccg…	gBlock encoding the codon-optimized parB2 (R111A) gene with overhangs for Gibson assembly into NdeI-HindIII-cut-pET21b	This study
LMP_F0010	cttgtcgctaacatccatcgccaagatttggaagagcttgacgaggcacgtgcccttcagcgcttgcttgctattcacggctcccagacagccttagccaagcgccttcatcgctcgcaagggtgggtatcccaacgtttggcgttgttaaacttgacccccgaattacaagcgcgcatcggtcaggagccaattgacttactgcgcgcagttggaaacaaaccggcgcaagagcaggaaccggcgctgcaagcacttaaagaaaagcgcgaacgcaaggaggcaggaggcaaacgtcgtcctagtggcaaagtagccgaagcggggcatgtcgaagagcgcggtggcgcggatgaggcagatggccattatggtgtgatcgagggtgcagctagtgaa…	gBlock encoding the codon-optimized parB1 WT gene (450-1125 bp) with a overhangs for Gibson assembly into NdeI-HindIII-cut-pET21b	This study
LMP_F0011	aactttaagaaggagatatacatatgtcgaaagctgaccagttaggcgcagggcgcttcgggggaggtactcgtccggtcagtgcgcgtcgccaggctgttgccgccgctactggtgtcccaaccgatggcgtagcacctcccacggaattgccaccaagccgtatctcccttaacccggataatccgcgtagcagccttggagacctgacggacttggcaggctctttgaaaactcacgggcaaaaacaagcgatcactgtaatgaatcgcgatgcctatatcgcagcgaaccccgaccgtgcagctgatctggagcacgacgcgacccacgttgtgattgatggctcttcagccttggccgcggcccgtgaggccggattagcgacgttgaaagtca…	gBlock encoding the codon-optimized parB1 (R111A) gene (1-499 bp) with overhangs for Gibson assembly with LMP_F0010 into NdeI-HindIII-cut-pET21b	This study
LMP_F0013	aactttaagaaggagatatacatatgtcgaaagctgaccagttaggcgcagggcgcttcgggggaggtactcgtccggtcagtgcgcgtcgccaggctgttgccgccgctactggtgtcccaaccgatggcgtagcacctcccacggaattgccaccaagccgtatctcccttaacccggatgccccgcgtagcagccttggagacctgacggacttggcaggctctttgaaaactcacgggcaaaaacaagcgatcactgtaatgaatcgcgatgcctatatcgcagcgaaccccgaccgtgcagctgatctggagcacgacgcgacccacgttgtgattgatggctcttcacgcttggccgcggcccgtgaggccggattagcgacgttgaaagtca…	gBlock encoding the codon-optimized parB1 (N54A) gene (1-499 bp) with overhangs for Gibson assembly with LMP_F0010 into NdeI-HindIII-cut-pET21b	This study
LMP_F0014	aactttaagaaggagatatacatatgtcgaaagctgaccagttaggcgcagggcgcttcgggggaggtactcgtccggtcagtgcgcgtcgccaggctgttgccgccgctactggtgtcccaaccgatggcgtagcacctcccacggaattgccaccaagccgtatctcccttaacccggataatccggccagcagccttggagacctgacggacttggcaggctctttgaaaactcacgggcaaaaacaagcgatcactgtaatgaatcgcgatgcctatatcgcagcgaaccccgaccgtgcagctgatctggagcacgacgcgacccacgttgtgattgatggctcttcacgcttggccgcggcccgtgaggccggattagcgacgttgaaagtca…	gBlock encoding the codon-optimized parB1 (R56A) gene (1-499 bp) with overhangs for Gibson assembly with LMP_F0010 into NdeI-HindIII-cut-pET21b	This study
LMP_F0015	ctttcgtggctaactatcatcgtgaagacatgacagacttagaggaagctcacgctctgaagtccctggtagactattacggaagccaaaccaaggccgccaaacgtttaggcatcccacagaatacaatttcgagcaagctgtctctgcttaagttagcgcccgaacttcagaaagaccttgtaactggagctcgtaaggtcgagcacgtacgtaatttagggaaactgagcgcagaggagcagcgtgctaaggccgacgaacgcgccgaagcggctcgtaagaaagctgaaacggagagtcgccgcgaggttgtagaacgcagcgctgggccagcagattatcacggcgtaatcattcccgaaacctcagcagaccaagctactgcactgcccgtaa…	gBlock encoding the codon-optimized parB2 WT gene (450-1143 bp) with overhangs for Gibson assembly into NdeI-HindIII-cut-pET21b	This study
LMP_F0016	aactttaagaaggagatatacatatgtcaaaggccgacacattaggatcggcgccggcgttcggcgctgcgcgtggggtgcgtagctcgcgccgcaacctgattgatcaaactattgctggtgaggagtccaccacggccgcaatcacggaactgccggttacactgatctcggataaccctgataatccacgcaaccaccttcgtaatttggacgagacggtccaaagtgtacgcgaagttggtctgatcatccctattgcggttgcgactgtagatgcgtatctgcgcaaccgtagtgatcgtgcgggagaccttgatgacggagctcaatacattgtagtagacggccatcgtgccctggaggccgcccgccgtgttggacttgccacaatccccg…	gBlock encoding the codon-optimized parB2 (R112A) gene (1-499 bp) with overhangs for Gibson assembly with LMP_F0015 into NdeI-HindIII-cut-pET21b	This study
LMP_F0017	aactttaagaaggagatatacatatgtcaaaggccgacacattaggatcggcgccggcgttcggcgctgcgcgtggggtgcgtagctcgcgccgcaacctgattgatcaaactattgctggtgaggagtccaccacggccgcaatcacggaactgccggttacactgatctcggataaccctgatgccccacgcaaccaccttcgtaatttggacgagacggtccaaagtgtacgcgaagttggtctgatcatccctattgcggttgcgactgtagatgcgtatctgcgcaaccgtagtgatcgtgcgggagaccttgatgacggagctcaatacattgtagtagacggccatcgtcgtctggaggccgcccgccgtgttggacttgccacaatccccg…	gBlock encoding the codon-optimized parB2 (N55A) gene (1-499 bp) with overhangs for Gibson assembly with LMP_F0015 into NdeI-HindIII-cut-pET21b	This study
LMP_F0018	aactttaagaaggagatatacatatgtcaaaggccgacacattaggatcggcgccggcgttcggcgctgcgcgtggggtgcgtagctcgcgccgcaacctgattgatcaaactattgctggtgaggagtccaccacggccgcaatcacggaactgccggttacactgatctcggataaccctgataatccagccaaccaccttcgtaatttggacgagacggtccaaagtgtacgcgaagttggtctgatcatccctattgcggttgcgactgtagatgcgtatctgcgcaaccgtagtgatcgtgcgggagaccttgatgacggagctcaatacattgtagtagacggccatcgtcgtctggaggccgcccgccgtgttggacttgccacaatccccg…	gBlock encoding the codon-optimized parB2 (N57A) gene (1-499 bp) with overhangs for Gibson assembly with LMP_F0015 into NdeI-HindIII-cut-pET21b	This study
LMP_F0020	cgccagggttttcccagtcacgacgttgtaaaacgacggccagaattcgcaatcggggatggtgtttcgcgtttcacgtgaaacaaccccagcgtaccgggcgataacgactctatcattgatagagtgttctctccacgggatccccaggcatgcaagcttggcgtaatcatggtcatagctgtttcct	190 bp gBlock encoding the S. coelicolor chromosomal parS site (underlined) for BLI experiments	This study
LMP_F0056	cgccagggttttcccagtcacgacgttgtaaaacgacggccagaattcgcaaggatgaggcagacggccattacggcgtaatagagggtgccgcgtccgaaggataacgactctatcattgatagagtgttctctccacgggatccccaggcatgcaagcttggcgtaatcatggtcatagctgtttcct	190 bp gBlock encoding the parS1 site (underlined) for BLI experiments	This study
LMP_F0057	cgccagggttttcccagtcacgacgttgtaaaacgacggccagaattcgcaaagcaggccccgccgattatcacggcgtgataatcccggagacgtccgctggataacgactctatcattgatagagtgttctctccacgggatccccaggcatgcaagcttggcgtaatcatggtcatagctgtttcct	190 bp gBlock encoding the parS2 site (underlined) for BLI experiments	This study
LMP_F0058	cgccagggttttcccagtcacgacgttgtaaaacgacggccagaattcgcaaggccctgggtattccctccgggactcgaaggacgaacgacgctcgcacatgataacgactctatcattgatagagtgttctctccacgggatccccaggcatgcaagcttggcgtaatcatggtcatagctgtttcct	190 bp gBlock encoding a scrambled parS site for BLI experiments	This study
References:
Gal-Mor, O., Borovok, I., Av-Gay, Y. et al. (1998) Gene organization in the trxA/B–oriC region of the Streptomyces coelicolor chromosome and comparison with other eubacteria. Gene, 217, 83-90. 10.1016/s0378-1119(98)00357-6.
Jakimowicz, D., Chater, K. and Zakrzewska-Czerwínska, J. (2002) The ParB protein of Streptomyces coelicolor A3(2) recognizes a cluster of parS sequences within the origin-proximal region of the linear chromosome. Mol. Microbiol., 45, 1365-1377. 10.1046/j.1365-2958.2002.03102.x.
Kim, H.J., Calcutt, M.J., Schmidt, F.J. et al. (2000) Partitioning of the linear chromosome during sporulation of Streptomyces coelicolor A3(2) involves an oriC-linked parAB locus. J. Bacteriol., 182, 1313-1320. 10.1128/jb.182.5.1313-1320.2000.

### Sheet: Table S5
Supplementary Table S3. Proteins purified in this study
Protein	Description	Source
ParB1 (WT)-His6	C-terminal 6xHis tagged ParB1 WT. C-terminal tag sequence: KLAAALEHHHHHH	This study
ParB1 (N54A)-His6	C-terminal 6xHis tagged ParB1 N54A. C-terminal tag sequence: KLAAALEHHHHHH	This study
ParB1 (R56A)-His6	C-terminal 6xHis tagged ParB1 R56A. C-terminal tag sequence: KLAAALEHHHHHH	This study
ParB1 (G108A)-His6	C-terminal 6xHis tagged ParB1 G108A. C-terminal tag sequence: KLAAALEHHHHHH	This study
ParB1 (S109A)-His6	C-terminal 6xHis tagged ParB1 S109A. C-terminal tag sequence: KLAAALEHHHHHH	This study
ParB1 (S110A)-His6	C-terminal 6xHis tagged ParB1 S110A. C-terminal tag sequence: KLAAALEHHHHHH	This study
ParB1 (R111A)-His6	C-terminal 6xHis tagged ParB1 R111A. C-terminal tag sequence: KLAAALEHHHHHH	This study
ParB2 (WT)-His6	C-terminal 6xHis tagged ParB2 WT. C-terminal tag sequence: KLAAALEHHHHHH	This study
ParB2 (N55A)-His6	C-terminal 6xHis tagged ParB2 N55A. C-terminal tag sequence: KLAAALEHHHHHH	This study
ParB2 (R57A)-His6	C-terminal 6xHis tagged ParB2 R57A. C-terminal tag sequence: KLAAALEHHHHHH	This study
ParB2 (G109A)-His6	C-terminal 6xHis tagged ParB2 G109A. C-terminal tag sequence: KLAAALEHHHHHH	This study
ParB2 (H111A)-His6	C-terminal 6xHis tagged ParB2 H110A. C-terminal tag sequence: KLAAALEHHHHHH	This study
ParB2 (R111A)-His6	C-terminal 6xHis tagged ParB2 R111A. C-terminal tag sequence: KLAAALEHHHHHH	This study
ParB2 (R112A)-His6	C-terminal 6xHis tagged ParB2 R112A. C-terminal tag sequence: KLAAALEHHHHHH	This study
ScParB (WT)-His6	C-terminal 6xHis tagged ScParB WT. C-terminal tag sequence: KLAAALEHHHHHH	This study

### Sheet: Table S6
Supplementary Table S6. List of ChIP-seq data in this study
ChIP-seq sample	Genetic background	antibody	Replicate	Source
Streptomyces coelicolor A3(2) wild type negative control 1	S. coelicolor A3(2) wild type	anti-FLAG	replicate 1	This study
Streptomyces coelicolor A3(2) wild type negative control 1	S. coelicolor A3(2) wild type	anti-FLAG	replicate 2	This study
Streptomyces coelicolor A3(2) parB1-3xFLAG replicate 1	S. coelicolor A3(2) parB1::parB1-3xFLAG	anti-FLAG	replicate 1	This study
Streptomyces coelicolor A3(2) parB1-3xFLAG replicate 2	S. coelicolor A3(2) parB1::parB1-3xFLAG	anti-FLAG	replicate 2	This study
Streptomyces coelicolor A3(2) parB2-3xFLAG replicate 1	S. coelicolor A3(2) parB2::parB2-3xFLAG	anti-FLAG	replicate 1	This study
Streptomyces coelicolor A3(2) parB2-3xFLAG replicate 2	S. coelicolor A3(2) parB2::parB2-3xFLAG	anti-FLAG	replicate 2	This study
